# Transcriptome of epibiont Saccharibacteria *Nanosynbacter lyticus* strain TM7x during establishment of symbiosis

**DOI:** 10.1101/2022.03.25.485537

**Authors:** Erik L Hendrickson, Batbileg Bor, Kristopher A. Kerns, Eleanor I. Lamont, Yunjie Chang, Jun Liu, Lujia Cen, Wenyuan Shi, Xuesong He, Jeffrey S McLean

## Abstract

Saccharibacteria *Nanosynbacter lyticus* strain TM7x is a member of the broadly distributed Candidate Phylum Radiation. These bacteria have ultrasmall cell size, reduced genomes and live as epibionts on the surface of other bacteria. The mechanisms by which they establish and maintain this relationship are not yet fully understood. The transcriptomes of the epibiont TM7x and its host bacteria *Schaalia odontolyticus* strain XH001 were captured across the establishment of symbiosis during both the initial interaction and stable symbiosis. The results showed a dynamic interaction with large shifts in gene expression for both species between the initial encounter and stable symbiosis, notably transporter genes. During stable symbiosis, the host XH001 showed higher gene expression for peptidoglycan biosynthesis, mannosylation, cell cycle and stress related genes, but lower expression of chromosomal partitioning genes. This was consistent with the elongated cell shape seen in XH001 infected with TM7x and our discovery that infection resulted in thickened cell walls. Within TM7x, increased pili, type IV effector gene, and arginine catabolism/biosynthesis gene expression during stable symbiosis implied a key role for these functions in the interaction. Consistent with its survival and persistence in the human microbiome as an obligate epibiont with reduced *de novo* biosynthetic capacities, TM7x also showed higher levels for energy production and peptidoglycan biosynthesis but lower expression of stress related genes during stable symbiosis. These results imply that TM7x and its host bacteria keep a delicate balance in order to sustain an episymbiotic lifestyle.

**IMPORTANCE:** *Nanosynbacter lyticus* type strain TM7x is the first cultivated member of the Saccharibacteria and the Candidate Phyla Radiation (CPR). It was discovered to have ultrasmall cell size with a highly reduced genome that establishes an obligate epibiotic relationship with its host bacterium. The CPR, now formally proposed as the Patescibacteria super-phylum, is a large monophyletic radiation of diverse bacteria with reduced genomes that includes Saccharibacteria. The vast majority of the CPR have yet to be cultivated in the laboratory and our insights into these unique organisms to date has been derived from only a few Saccharibacteria species. It is unknown however how these small obligate parasitic Saccharibacteria, that are missing many *de novo* biosynthetic pathways, are maintained at high prevalence within the human microbiome as well as in the environment. When TM7x infects its host bacterium there are distinct temporal phases, including an initial interaction, a killing phase, recovery phase, and finally stable symbiosis. Here we captured the gene expression of the host bacterium and epibiont during this dynamic interaction which represents the initial insights into the mechanisms of how these unique microbes may survive and persist.
