## Supplemental Table 2 for "Transcriptome of epibiont Saccharibacteria *Nanosynbacter lyticus* strain TM7x during establishment of symbiosis"

### Sheet: Stress
Log fold ratios for comparisons. Red indicates significantly increased in XH001/TM7x versus XH001n. Blue decreased in XH001/TM7x versus XH001n. Green increased in stable symbiosis. Yellow increased in the initial encounter.
Stress
Locus_tag	initial encounter vs naïve control	stable symbiosis versus naïve control	symbiosis verus intial	annotation
APY09_00030	0.576957	-0.342117	-0.314451	SsrA binding protein
APY09_00470	0.75	0.63	-0.56	exodeoxyribonuclease III
APY09_00740	-0.129266	0.0233763	0.590113	co-chaperone GroES
APY09_01225	0.335915	-0.0616896	-0.448387	cold-shock protein
APY09_01350	0.187189	-0.657033	-0.0983139	molecular chaperone GroEL
APY09_01450	0.550555	-1.50402	2.1118	exonuclease
APY09_01465	0.37372	-1.7593	3.09158	ATP-dependent chaperone ClpB
APY09_01500	0.251111	-1.23744	3.16236	heat-shock protein HspR
APY09_01505	0.417719	-1.66002	2.75988	Curved DNA-binding protein
APY09_01510	0.382344	-2.04706	2.47055	nucleotide exchange factor GrpE
APY09_01515	0.144022	-2.08013	2.23146	molecular chaperone DnaK
APY09_01860	0.154397	-0.558992	1.40614	base excision DNA repair protein
APY09_01870	0.367313	-0.605111	1.82876	ABC transporter ATP-binding protein
APY09_01945	-0.036932	0.359133	-0.784962	DNA polymerase III subunits gamma and tau (EC 2.7.7.7)
APY09_02655	-0.203517	0.483488	-0.120396	DNA recombination and repair protein RecF
APY09_02990	-0.1	1.45	0.96	ABC transporter permease
APY09_03475	0.55	0.1	-1.07	transport permease
APY09_03715	-0.244408	0.361223	1.06502	superoxide dismutase
APY09_03950	0.208139	-0.324329	-0.855932	NDP-hexose 4-ketoreductase
APY09_04025	-0.795111	-0.107578	0.41007	transport permease
APY09_04030	-0.672259	-0.0813785	0.602359	transport permease, efflux?
APY09_04035	-0.763289	-0.0349848	0.693163	transport ATP binding
APY09_05030	0.00462333	-0.874676	-0.0419202	ABC transporter permease
APY09_05340	0.432165	0.448164	-0.653338	hypothetical protein
APY09_06005	-0.234285	-0.982137	0.494697	DNA recombination and repair protein RecO
APY09_06130	-0.00798332	-1.03405	1.48045	ABC transporter permease
APY09_06135	-0.003846	-1.00019	1.39116	thiol reductant ABC exporter subunit CydC
APY09_06350	-0.167152	-0.127139	-0.590312	ATP-dependent Clp protease proteolytic subunit
APY09_06355	-0.0436432	-0.204649	-0.782453	ATP-dependent Clp protease proteolytic subunit
APY09_06380	-0.33475	0.186129	0.592854	ABC transporter ATP-binding protein
APY09_06385	-0.144429	0.192574	0.567787	ABC transporter permease
APY09_06500	-0.0732345	-0.653871	0.481337	Heat-inducible transcription repressor HrcA
APY09_06505	0.31649	-0.597333	-0.16964	molecular chaperone DnaJ
APY09_06355	-0.0436432	-0.204649	-0.782453	ATP-dependent Clp protease proteolytic subunit
APY09_06760	-0.476198	-0.191406	0.488231	ABC transporter
APY09_07740	0.0975822	0.140265	-0.582597	hypothetical protein
APY09_07805	-0.367085	0.0567214	0.404481	heat shock family chaperone
APY09_07855	0.103908	-0.494313	0.0206866	DNA-3-methyladenine glycosylase (EC 3.2.2.20)
APY09_08050	-0.0800995	0.176785	0.757278	DNA polymerase I
APY09_08770	-0.414243	0.159166	0.607015	maybe Thiol reductant ABC exporter, CydD subunit
APY09_08820	-0.0490161	-0.0901868	0.611065	ATP-dependent DNA helicase RecG
APY09_09105	-0.239885	-0.560742	1.25803	DNA recombination/repair protein RecA
APY09_09140	-0.183312	-0.123424	0.706721	ABC transporter
APY09_09145	-0.244256	-0.234549	0.649745	multidrug ABC transporter substrate-binding protein
APY09_09150	-0.457424	0.116027	1.09444	multidrug ABC transporter substrate-binding protein
TM7x_Locus_tag	symbiosis verus intial	annotation
TM7x_00180	-1.41795	Co-chaperonin GroES
TM7x_00185	-1.31039	molecular chaperone GroEL
TM7x_00200	-0.794667	hypothetical protein
TM7x_00205	-1.12544	macrolide ABC transporter ATP-binding protein
TM7x_00310	0.737425	hypothetical protein
TM7x_00385	0.77625	single-stranded DNA-binding protein
TM7x_00610	0.518133	type IIA topoisomerase (DNA gyrase/topo II,topoisomerase IV), B subunit
TM7x_00615	0.365882	DNA gyrase subunit A
TM7x_00730	-2.17902	primosomal protein N'
TM7x_00745	-1.56916	single-stranded DNA exonuclease RecJ
TM7x_00890	-1.57562	uracil-DNA glycosylase
TM7x_01120	-1.03693	DNA repair protein RecO
TM7x_01235	-0.727369	spermidine synthase
TM7x_01575	0.587826	recombinase RecR
TM7x_02110	0.612726	Clp protease ClpP
TM7x_02245	0.711447	ATP-dependent DNA helicase RecG
TM7x_02270	-1.68699	DNA repair protein RadA
TM7x_02280	-0.520096	Clp protease ClpX
TM7x_02495	-1.15105	multidrug ABC transporter ATP-binding protein
TM7x_02500	-2.54411	hypothetical protein
TM7x_02505	-1.4175	ABC transporter permease
TM7x_02665	0.437191	NAD-dependent DNA ligase LigA
TM7x_02720	-1.81003	excinuclease ABC subunit C
TM7x_02745	-0.677709	Lipid A export permease/ATP-binding protein MsbA
TM7x_02755	-0.684572	excinuclease ABC subunit A
TM7x_02770	-0.49437	exonuclease I
TM7x_03020	0.334898	ClpB protein
TM7x_03215	-1.45716	molecular chaperone DnaJ
TM7x_03220	-1.02255	sod2 superoxide dismutase, Fe-Mn family [EC:1.15.1.1]
TM7x_03225	-2.87783	molecular chaperone DnaK
TM7x_03230	-0.967277	molecular chaperone GrpE
TM7x_03455	0.487896	Efflux ABC transporter, permease/ATP-binding protein BLi02169

### Sheet: Energy Metabolism
Log fold ratios for comparisons. Red indicates significantly increased in XH001/TM7x versus XH001n. Blue decreased in XH001/TM7x versus XH001n. Green increased in stable symbiosis. Yellow increased in the initial encounter.
energy emtabolism
Locus_tag	initial encounter vs naïve control	stable symbiosis versus naïve control	symbiosis verus intial	annotation
APY09_00590	-0.723427	-0.329205	0.129805	phosphate acetyltransferase
APY09_00595	-0.614098	0.112302	-0.0169364	acetate kinase
APY09_00890	-0.181885	0.296953	0.443368	polyphosphate glucokinase
APY09_01090	0.0192519	0.0925331	0.364542	pyruvate oxidase
APY09_03840	0.498483	0.602989	-0.110439	Phosphoglycerate mutase (EC 5.4.2.1)
APY09_06515	0.166955	-0.516582	0.469841	Aldose 1-epimerase
APY09_07945	-0.0821256	0.118142	-0.701798	triose-phosphate isomerase
APY09_07955	-0.0732884	-0.136091	-0.805425	type I glyceraldehyde-3-phosphate dehydrogenase
TM7x_Locus_tag	symbiosis verus intial	annotation
TM7x_00195	-0.366119	pgi_pmi glucose/mannose-6-phosphate isomerase [EC:5.3.1.9 5.3.1.8]
TM7x_00685	-0.778582	glcK glucokinase
TM7x_01645	-0.563495	enolase
TM7x_01995	-0.253714	L-lactate dehydrogenase (EC 1.1.1.27)
TM7x_02415	1.1618	pfkB phosphofructokinase 2 [EC:2.7.1..11]
TM7x_02420	0.916779	ketose-bisphosphate aldolase
TM7x_02455	1.87498	glyceraldehyde-3-phosphate dehydrogenase
TM7x_02890	0.551257	triosephosphate isomerase
TM7x_02895	0.542541	phosphoglycerate kinase
TM7x_02900	0.53808	pyruvate kinase
TM7x_03065	-2.12834	phosphoglyceromutase

### Sheet: Cell Wall Membrane
Log fold ratios for comparisons. Red indicates significantly increased in XH001/TM7x versus XH001n. Blue decreased in XH001/TM7x versus XH001n. Green increased in stable symbiosis. Yellow increased in the initial encounter.
Cell wall/ Membrane
Locus_tag	initial encounter vs naïve control	stable symbiosis versus naïve control	symbiosis verus intial	annotation
APY09_00105	0.192543	-0.0853953	-0.384241	glucose-1-phosphate thymidylyltransferase
APY09_00110	-0.00600457	0.50055	0.0572091	dTDP-4-dehydrorhamnose 3,5-epimerase/reductate
APY09_01495	0.00679145	-0.985824	2.1865	UDP-N-acetylmuramyl peptide synthase
APY09_02160	-0.172512	0.277575	-0.528394	transglycosylase
APY09_02750	0.233013	0.620463	0.251762	Penicillin-binding protein 1A possibly 1B
APY09_05215	-0.0816978	0.081228	0.555634	mannose-1-phosphate guanylyltransferase
APY09_06140	0.118212	-0.538066	0.841509	mannose-6-phosphate isomerase, class I
APY09_07790	0.0717263	0.443897	0.92052	polyprenol monophosphomannose synthase
APY09_08845	0.12953	-0.0661655	0.311617	D-alanyl-D-alanine carboxypeptidase
APY09_08960	0.27301	0.7387	0.114462	UDP-N-acetylmuramoylalanine--D-glutamate ligase (EC 6.3.2.9)
APY09_08970	0.0717021	0.523254	0.223072	UDP-N-acetylmuramoylalanyl-D-glutamyl-2,6- diaminopimelate--D-alanyl-D-alanine ligase (EC 6.3.2.10)
TM7x_Locus_tag	symbiosis verus intial	annotation
TM7x_01195	0.606938	Cell division protein FtsI [Peptidoglycan synthetase]
TM7x_02260	1.63982	mrcA penicillin-binding protein 1A [EC:2.4.1.129 3.4.16.4]
TM7x_03340	0.602796	murC UDP-N-acetylmuramate--alanine ligase [EC:6.3.2.8]

### Sheet: DNA replication Cell cycle
Log fold ratios for comparisons. Red indicates significantly increased in XH001/TM7x versus XH001n. Blue decreased in XH001/TM7x versus XH001n. Green increased in stable symbiosis. Yellow increased in the initial encounter.
DNA replication and cell cycle
Locus_tag	initial encounter vs naïve control	stable symbiosis versus naïve control	symbiosis verus intial	annotation
APY09_02605	0.174621	0.247568	-0.498049	chromosome partitioning protein ParB
APY09_02610	0.172513	0.273924	-0.599216	chromosome partitioning protein
APY09_05095	0.299364	-0.804463	0.539423	Antitoxin component of a toxin-antitoxin (TA) module
APY09_08935	-0.118889	0.342397	0.360755	ftsZ
APY09_09125	-0.575533	-0.0752124	0.0964635	ftsK
APY09_09960	-0.0429508	-0.831446	1.50787	cell division protein FtsK
TM7x_Locus_tag	symbiosis verus intial	annotation
TM7x_00370	-0.392004	cell division protein FtsK
TM7x_00785	-0.746473	cell division protein FtsZ
TM7x_00805	-1.29328	RCC1 repeat-containing protein
TM7x_02800	0.675751	Cell division protein FtsA
TM7x_02980	-0.679091	BNR repeat domain protein

### Sheet: Secretion
Log fold ratios for comparisons. Red indicates significantly increased in XH001/TM7x versus XH001n. Blue decreased in XH001/TM7x versus XH001n. Green increased in stable symbiosis. Yellow increased in the initial encounter.
Secretion
Locus_tag	initial encounter vs naïve control	stable symbiosis versus naïve control	symbiosis verus intial	annotation
APY09_03565	-0.16429	0.391756	1.03599	chromosome condensation protein CrcB
APY09_06165	0.129495	-0.12426	0.28463	hypothetical protein
APY09_06230	-0.103047	0.349489	0.477768	allantoin permease
APY09_06350	-0.167152	-0.127139	-0.590312	ATP-dependent Clp protease proteolytic subunit
APY09_06355	-0.0436432	-0.204649	-0.782453	ATP-dependent Clp protease proteolytic subunit
APY09_07085	0.064449	-0.0809489	-0.266896	signal recognition particle protein
APY09_07145	0.193609	-0.673842	1.25346	DNA-processing protein DprA
APY09_07940	0.247512	0.407369	0.893864	preprotein translocase subunit SecG
APY09_08040	-0.157842	-0.415974	0.895502	branched-chain amino acid transporter
APY09_08910	-0.196465	-0.195252	0.388616	signal peptidase II
APY09_09255	-0.387403	-0.2496	0.309192	transporter
TM7x_Locus_tag	symbiosis verus intial	annotation
TM7x_00415	1.67522	pilus assembly protein PilM
TM7x_00435	1.54017	type II secretion system protein E
TM7x_00440	1.77758	twitching motility protein PilT
TM7x_00445	1.43136	pilus assembly protein PilC
TM7x_00855	-0.565954	signal peptidase I
TM7x_01010	0.478604	preprotein translocase subunit SecA (ATPase, RNAhelicase)
TM7x_01260	-0.703046	DNA processing protein DprA
TM7x_01860	0.320209	preprotein translocase subunit SecY
TM7x_02335	1.05655	general secretion pathway protein GspE
TM7x_02710	-0.758516	preprotein translocase subunit SecG
TM7x_03105	1.45788	pilus assembly protein PilM

### Sheet: Autoinducer
Log fold ratios for comparisons. Red indicates significantly increased in XH001/TM7x versus XH001n. Blue decreased in XH001/TM7x versus XH001n. Green increased in stable symbiosis. Yellow increased in the initial encounter.
Autoinducer
Locus_tag	initial encounter vs naïve control	stable symbiosis versus naïve control	symbiosis verus intial	annotation
APY09_02520	0.950415	-1.32634	0.276002	Autoinducer 2-binding protein LsrB precursor
APY09_06105	0.270321	0.512886	-0.120364	S-ribosylhomocysteine lyase
TM7x_Locus_tag	symbiosis verus intial	annotation
TM7x_02705	-0.952346	ABC-type dipeptide transport system, periplasmic component, possible AI-2 receptor

### Sheet: Transporters
Log fold ratios for comparisons. Red indicates significantly increased in XH001/TM7x versus XH001n. Blue decreased in XH001/TM7x versus XH001n. Green increased in stable symbiosis. Yellow increased in the initial encounter.
Transporters
Locus_tag	initial encounter vs naïve control	stable symbiosis versus naïve control	symbiosis verus intial	annotation
APY09_02405	0.689257	-0.390527	-1.01903	cobalt ABC transporter
APY09_02880	-0.253737	0.462049	-0.665575	cobalt ABC transporter
APY09_05850	-0.294809	-0.48396	-0.564716	Manganese transport protein MntH
TM7x_Locus_tag	symbiosis verus intial	annotation
TM7x_00205	-1.12544	macrolide ABC transporter ATP-binding protein
TM7x_01440	1.10541	H(+)-transporting ATPase
TM7x_01545	-1.13004	sodium transporter
TM7x_01845	-1.16049	copper/silver-translocating P-type ATPase
TM7x_02495	-1.15105	multidrug ABC transporter ATP-binding protein
TM7x_02705	-0.952346	ABC-type dipeptide transport system, periplasmic component, possible AI-2 receptor
TM7x_02745	-0.677709	Lipid A export permease/ATP-binding protein MsbA
TM7x_03415	-1.52549	putative magnesium transporter
TM7x_03420	-0.297425	putative magnesium transporter
TM7x_03430	1.97694	arcD arginine/ornithine antiporter
TM7x_03740	0.358489	polysaccharide permease

### Sheet: Arinine
Log fold ratios for comparisons. Red indicates significantly increased in XH001/TM7x versus XH001n. Blue decreased in XH001/TM7x versus XH001n. Green increased in stable symbiosis. Yellow increased in the initial encounter.
Arginine
Locus_tag	initial encounter vs naïve control	stable symbiosis versus naïve control	symbiosis verus intial	annotation
APY09_04695	-0.798798	0.250155	0.171419	aspartate aminotransferase
APY09_05270	0.0497803	-0.200655	-0.440032	L-asparaginase 1
APY09_07340	-0.365453	-0.349536	-0.327137	argininosuccinate synthase
APY09_07350	0.168854	0.148934	0.249328	argininosuccinate lyase
APY09_07685	-0.110223	-0.315107	-0.51271	aspartate carbamoyltransferase
TM7x_Locus_tag	symbiosis verus intial	annotation
TM7x_03425	1.8091	arcC carbamate kinase [EC:2.7.2.2]
TM7x_03430	1.97694	arcD arginine/ornithine antiporter
TM7x_03435	1.62168	Ornithine carbamoyltransferase (EC 2.1.3.3)
TM7x_03440	1.59367	arcA arginine deiminase [EC:3.5.3.6]
